# Precision neoantigen discovery using large-scale immunopeptidomes and composite modeling of MHC peptide presentation

**DOI:** 10.1101/2021.04.30.442203

**Authors:** Rachel Marty Pyke, Datta Mellacheruvu, Steven Dea, Charles Abbott, Simo V. Zhang, Nick A. Phillips, Jason Harris, Gabor Bartha, Sejal Desai, Rena McClory, John West, Michael P. Snyder, Richard Chen, Sean Michael Boyle

**Affiliations:** Personalis, Inc., Menlo Park, CA; Stanford University, Palo Alto, CA

## Abstract

Major histocompatibility complex (MHC)-bound peptides that originate from tumor-specific genetic alterations, known as neoantigens, are an important class of anti-cancer therapeutic targets. Accurately predicting peptide presentation by MHC complexes is a key aspect of discovering therapeutically relevant neoantigens. Technological improvements in mass-spectrometry-based immunopeptidomics and advanced modeling techniques have vastly improved MHC presentation prediction over the past two decades. However, improvement in the sensitivity and specificity of prediction algorithms is needed for clinical applications such as the development of personalized cancer vaccines, the discovery of biomarkers for response to checkpoint blockade and the quantification of autoimmune risk in gene therapies. Toward this end, we generated allele-specific immunopeptidomics data using 25 mono-allelic cell lines and created *Systematic HLA Epitope Ranking Pan Algorithm* (SHERPA™), a pan-allelic MHC-peptide algorithm for predicting MHC-peptide binding and presentation. In contrast to previously published large-scale mono-allelic data, we used an HLA-null K562 parental cell line and a stable transfection of HLA alleles to better emulate native presentation. Our dataset includes five previously unprofiled alleles that expand MHC binding pocket diversity in the training data and extend allelic coverage in underprofiled populations. To improve generalizability, SHERPA systematically integrates 128 mono-allelic and 384 multi-allelic samples with publicly available immunoproteomics data and binding assay data. Using this dataset, we developed two features that empirically estimate the propensities of genes and specific regions within gene bodies to engender immunopeptides to represent antigen processing. Using a composite model constructed with gradient boosting decision trees, multiallelic deconvolution and 2.15 million peptides encompassing 167 alleles, we achieved a 1.44 fold improvement of positive predictive value compared to existing tools when evaluated on independent mono-allelic datasets and a 1.15 fold improvement when evaluating on tumor samples. With a high degree of accuracy, SHERPA has the potential to enable precision neoantigen discovery for future clinical applications.
