## Supplemental Table 4 for "Precision neoantigen discovery using large-scale immunopeptidomes and composite modeling of MHC peptide presentation"

### Sheet: Sheet1
Model Name	Datasets used for training	# of mono-alleles	# of multi-alleles	# of total alleles	Features
MONO-Binding	IEDB, inhouse mono-allelic dataset and public mono-allelic datasets	126	0	126	Binding pocket, peptide, length
SHERPA-Binding	IEDB, inhouse mono-allelic dataset, public mono-allelic datasets and de-convoluted public multi-allelic datasets	126	118	167	Binding pocket, peptide, length
SHERPA-Presentation	Inhouse and public mono-allelic datasets	98	0	98 (but SHERPA-Binding model serves as an input feature)	SHERPA-Binding, flanking regions, TPM, genepropensity, hotspot
